# NeuroGate: waveform translation between brain regions

**DOI:** 10.64898/2026.09.09.750499

**Authors:** Ali Zareh, Rufeyda Yağcı, Mehmet Kemal Özdemir

**Author notes:** Contributing authors.

## Abstract

The brain processes information across distributed circuits, yet a typical experiment records only a few regions, leaving the rest unobserved. Connectivity and latent-embedding methods relate brain regions but do not return the waveform of an unrecorded one. Here we introduce NeuroGate, a framework for cross-regional neural signal translation that recovers an unrecorded region’s waveform from a recorded one. Across 56 pathways spanning rodent LFP, human sEEG and ECoG, and scalp EEG, NeuroGate predicts waveforms more accurately than 13 deep-learning and linear baselines, with low across-session variance and high median accuracy. We tested the predictions against a circuit perturbation: silencing piriform-cortex output with tetanus toxin light chain collapsed piriform-to-bulb predictions in 8 of 8 folds while the reverse was preserved, matching the monosynaptic anatomy. We demonstrate two applications: quantifying how recording redundancy bounds the information from each added source, and a reusable perturbation protocol for verifying directional translation in any circuit.

---

Behavior emerges from interactions across many connected brain regions [1, 2], yet every recording technology captures only a small fraction of these regions. Human electrode placement is dictated by clinical indications and chronically lacks coverage of several regions [3, 4], while animal multi-region recordings are restricted to experimentally targeted regions [5]. Because connected regions form circuits that exchange information through structured, bidirectional dynamics, that statistical dependence in principle allows activity in an unrecorded region to be estimated from a recorded one [6, 7]. Predicting the continuous field potential of one region from another is therefore a precondition for studying circuits that simultaneous coverage cannot reach. We frame this as *cross-regional neural signal translation* — a supervised, waveform-to-waveform mapping that recovers the local field potential (LFP), electrocorticography (ECoG), or electroencephalography (EEG) of a target region directly from a source region’s signal.

Computational tools such as LFADS [8], CEBRA [9], NDT [10], and Kraken-coder [11] transform neural activity into latent embeddings, while classical connectivity analyses [12–14] quantify pairwise interactions in frequency, power, or time domains. More recent approaches infer effective connectivity by perturbing surrogate networks [15] or predict distributed cortical activity from stimuli (TRIBE v2) [16]. All operate in the latent or low-temporal-resolution regime; none recovers the extracellular waveform itself, a precondition for any analysis on the time-domain signal. Cross-regional neural signal translation delivers a time-domain prediction of the waveform at an unrecorded region at the temporal resolution of the source recording.

We propose NeuroGate, a deep learning model trained and evaluated across rodent and human datasets spanning LFP, Stereoelectroencephalography (sEEG), ECoG, and scalp EEG under within-subject validation and leave-one-subject-out (LOSO) cross-subject testing. Three results establish the validity of this approach. First, NeuroGate generalizes across unseen subjects: the median Test−Val gap is ≈0.04 across pathways, indicating a region-to-region rather than subject-specific mapping. Second, NeuroGate predicts the target region’s waveform more accurately than 9 deep-learning and 4 linear baselines, with markedly lower across-session variance than every deep-learning baseline due to architectural design (CV = 0.22 vs. 0.47–1.55; one-sided one-sample Wilcoxon *P* = 0.002). Third, the predictions respond to circuit perturbation: when piriform cortex output is eliminated via Tetanus toxin Light Chain (TeLC) silencing [17–19], NeuroGate’s PCx→OB predictions collapse while OB→PCx is preserved, matching the monosynaptic anatomy (paired cross-subject LOSO, 8/8 folds, one-sided Wilcoxon *P* = 0.004, *d*_*z*_ = 1.62; label-permutation *P* = 0.0099).

NeuroGate also extends to many-to-one mappings: in scalp EEG, prediction quality improves with the number of source regions, consistent with biophysical predictions [20]. Once trained, NeuroGate predicts the missing region’s signal in any later session that lacks it. We then demonstrate two applications: a multi-source analysis quantifies how recording redundancy bounds the information from each added region, and the TeLC experiment doubles as a reusable perturbation protocol for verifying directional translation in any circuit. NeuroGate thus enables circuit-level analyses from existing multi-region recordings; we release an open reference implementation.
