## Supplementary material for "NeuroGate: waveform translation between brain regions": Source Data Figure 3

### Sheet: README
Source Data for Figure 1
Figure 1 - NeuroGate architecture, baseline comparison, hyper-parameter tuning, and per-component ablation
Manuscript: NeuroGate: waveform translation between brain regions
All P values are exact (not thresholded). Values re-derive from the per-fold tables in this workbook.
Sheet	Panel	Contents
S2_baselines	1c	NeuroGate + 9 deep-learning + 4 linear baselines: per-fold R2 (9 LOSO folds), mean, SD, CV
S7_natural_coupling	1c	Natural OB<->PCx coupling baseline (dotted line): per-session real-vs-real r and R2
S4_depth_width_sweep	1d	9-cell depth x width grid: mean test R2 and SD per cell
S3_LOCO_ablation	1e	Leave-one-component-out variants: per-fold R2, delta R2 vs full, paired Wilcoxon P
Fig1_ng_per_fold	1c-1e	NeuroGate per-fold R2/r, all datasets/directions/splits (raw panel table)

### Sheet: S2_baselines
Source Data Figure 1 - panel(s) 1c
NeuroGate + 9 deep-learning + 4 linear baselines: per-fold R2 (9 LOSO folds), mean, SD, CV
source file: Supplementary_Table_S2_baselines.csv
architecture	r2_fold1	r2_fold2	r2_fold3	r2_fold4	r2_fold5	r2_fold6	r2_fold7	r2_fold8	r2_fold9	mean_r2	SD	CV
NeuroGate	0.3721	0.6535	0.5324	0.5692	0.4534	0.6797	0.4045	0.5793	0.4079	0.5169	0.1127	0.218
deepconvnet	0.1217	0.4049	0.0221	0.2258	-0.3561	0.5358	0.1453	0.4247	0.0357	0.1733	0.2684	1.5488
eegnet	0.1025	0.4863	0.2327	0.2816	-0.2414	0.5714	0.2632	0.4755	0.0437	0.2462	0.2542	1.0328
linear	0.2961	0.5722	0.5002	0.4276	0.1314	0.6126	0.3327	0.4817	0.059	0.3793	0.1911	0.5039
lstm	0.1689	0.4609	0.435	0.5787	0.1316	0.7193	0.4462	0.615	0.087	0.4047	0.2265	0.5597
shallowconvnet	0.1148	0.468	0.224	0.3386	-0.1528	0.64	0.2831	0.4882	0.0603	0.2738	0.2443	0.8922
simplecnn	0.2116	0.5224	0.4982	0.4428	0.2515	0.6474	0.368	0.5098	0.069	0.3912	0.1827	0.4671
tcn	0.2752	0.5819	0.5513	0.5278	0.1877	0.7295	0.4291	0.6027	0.0807	0.4406	0.2152	0.4884
vit	0.2511	0.5558	0.5231	0.5237	-0.0141	0.6955	0.3951	0.5881	0.0792	0.3997	0.2434	0.609
wavenet	0.1818	0.5365	0.4733	0.5341	0.0606	0.7418	0.4161	0.5613	0.0803	0.3984	0.2372	0.5953
linear_instant	0.303	0.4251	0.4354	0.3923	0.3821	0.5309	0.3343	0.4136	0.1972	0.3793	0.0939	0.2476
ridge_instant	0.3042	0.4199	0.4354	0.3923	0.382	0.531	0.3344	0.4136	0.1966	0.3788	0.0937	0.2473
reduced_rank	0.3057	0.4271	0.4348	0.3923	0.3826	0.5307	0.3343	0.4137	0.1999	0.3801	0.0931	0.2448
wiener	0.2517	0.3583	0.4765	0.4246	0.397	0.5595	0.3461	0.4413	0.1635	0.3798	0.1186	0.3122

### Sheet: S7_natural_coupling
Source Data Figure 1 - panel(s) 1c
Natural OB<->PCx coupling baseline (dotted line): per-session real-vs-real r and R2
source file: Supplementary_Table_S7_natural_coupling_OB_PCx.csv
session	natural_coupling_pearson_r	natural_coupling_R2
160819	0.6145	0.2291
160820	0.7188	0.4377
170608	0.5379	0.0757
170609	0.5021	0.0042
170614	0.579	0.1579
170618	0.6446	0.2893
170619	0.502	0.004
170621	0.4615	-0.077
170622	0.4556	-0.0888
MEAN (= manuscript natural-coupling baseline)	0.5573	0.1147

### Sheet: S4_depth_width_sweep
Source Data Figure 1 - panel(s) 1d
9-cell depth x width grid: mean test R2 and SD per cell
source file: Supplementary_Table_S4_depth_width_sweep.csv
config	n_sessions	mean_test_r2	SD
arch_d2_w128	9	0.5055	0.1989
arch_d2_w256	9	0.5231	0.1852
arch_d2_w64	9	0.503	0.1764
arch_d3_w128	9	0.4918	0.1581
arch_d3_w256	9	0.5054	0.1738
arch_d3_w64	9	0.4952	0.1516
arch_d4_w128	9	0.4873	0.1462
arch_d4_w256	9	0.5053	0.1806
arch_d4_w64	9	0.4789	0.1482

### Sheet: S3_LOCO_ablation
Source Data Figure 1 - panel(s) 1e
Leave-one-component-out variants: per-fold R2, delta R2 vs full, paired Wilcoxon P
source file: Supplementary_Table_S3_LOCO_ablation.csv
variant	r2_fold1	r2_fold2	r2_fold3	r2_fold4	r2_fold5	r2_fold6	r2_fold7	r2_fold8	r2_fold9	mean_r2	delta_r2_vs_full	paired_wilcoxon_P_vs_full
full	0.4215	0.6627	0.5415	0.5262	0.4625	0.7006	0.443	0.5778	0.3723	0.5231	0
no_adaptive	0.4006	0.64	0.523	0.5474	0.4736	0.692	0.4359	0.5641	0.3543	0.5146	-0.0086	0.2031
no_film	0.4022	0.67	0.529	0.5114	0.4925	0.6876	0.3979	0.5904	0.3314	0.5125	-0.0106	0.2031
no_noise_aug	0.3999	0.6434	0.5304	0.5276	0.4914	0.6941	0.4009	0.5884	0.3635	0.5155	-0.0076	0.3008
no_se	0.4235	0.6684	0.5206	0.5428	0.4708	0.6859	0.4393	0.5738	0.347	0.5191	-0.004	0.5703
residual_none	0.3965	0.6655	0.532	0.5277	0.4758	0.6827	0.4361	0.5727	0.3151	0.5116	-0.0115	0.1289
single_dilation	0.3578	0.6067	0.4978	0.4705	0.3938	0.6309	0.3398	0.4959	0.2699	0.4515	-0.0716	0.0039

### Sheet: Fig1_ng_per_fold
Source Data Figure 1 - panel(s) 1c-1e
NeuroGate per-fold R2/r, all datasets/directions/splits (raw panel table)
source file: Fig1_ng_per_fold.csv
dataset	pair_label	direction	split	subject	pearson_r	r2	natural_r
rodent	OB↔PCx	ob_to_pcx	test	fold_0_160819	0.626628	0.372065	0.604052
rodent	OB↔PCx	ob_to_pcx	test	fold_1_160820	0.814488	0.653531	0.760047
rodent	OB↔PCx	ob_to_pcx	test	fold_2_170608	0.736889	0.532376	0.52951
rodent	OB↔PCx	ob_to_pcx	test	fold_3_170609	0.757589	0.569206	0.497462
rodent	OB↔PCx	ob_to_pcx	test	fold_4_170614	0.687749	0.453442	0.591829
rodent	OB↔PCx	ob_to_pcx	test	fold_5_170618	0.828128	0.679742	0.612278
rodent	OB↔PCx	ob_to_pcx	test	fold_6_170619	0.661036	0.404526	0.458632
rodent	OB↔PCx	ob_to_pcx	test	fold_7_170621	0.76381	0.579311	0.475539
rodent	OB↔PCx	ob_to_pcx	test	fold_8_170622	0.668313	0.407894	0.48973
rodent	OB↔PCx	ob_to_pcx	val	fold_0_160819	0.801519	0.636599	0.596201
rodent	OB↔PCx	ob_to_pcx	val	fold_1_160820	0.750323	0.549032	0.577565
rodent	OB↔PCx	ob_to_pcx	val	fold_2_170608	0.790242	0.618684	0.601372
rodent	OB↔PCx	ob_to_pcx	val	fold_3_170609	0.766454	0.579977	0.584937
rodent	OB↔PCx	ob_to_pcx	val	fold_4_170614	0.758208	0.567202	0.547864
rodent	OB↔PCx	ob_to_pcx	val	fold_5_170618	0.748094	0.552876	0.557083
rodent	OB↔PCx	ob_to_pcx	val	fold_6_170619	0.751434	0.549814	0.562249
rodent	OB↔PCx	ob_to_pcx	val	fold_7_170621	0.756089	0.56819	0.56374
rodent	OB↔PCx	ob_to_pcx	val	fold_8_170622	0.765107	0.578771	0.577313
rodent	OB↔PCx	pcx_to_ob	test	fold_0_160819	0.67019	0.423343	0.625983
rodent	OB↔PCx	pcx_to_ob	test	fold_1_160820	0.78986	0.592469	0.7991
rodent	OB↔PCx	pcx_to_ob	test	fold_2_170608	0.732149	0.519248	0.615221
rodent	OB↔PCx	pcx_to_ob	test	fold_3_170609	0.724283	0.516017	0.509098
rodent	OB↔PCx	pcx_to_ob	test	fold_4_170614	0.701612	0.483129	0.622952
rodent	OB↔PCx	pcx_to_ob	test	fold_5_170618	0.763928	0.577528	0.659919
rodent	OB↔PCx	pcx_to_ob	test	fold_6_170619	0.64752	0.388861	0.532208
rodent	OB↔PCx	pcx_to_ob	test	fold_7_170621	0.763594	0.577557	0.467658
rodent	OB↔PCx	pcx_to_ob	test	fold_8_170622	0.664423	0.416373	0.528542
rodent	OB↔PCx	pcx_to_ob	val	fold_0_160819	0.797288	0.630229	0.677512
rodent	OB↔PCx	pcx_to_ob	val	fold_1_160820	0.758824	0.57098	0.620626
rodent	OB↔PCx	pcx_to_ob	val	fold_2_170608	0.826862	0.680914	0.668367
rodent	OB↔PCx	pcx_to_ob	val	fold_3_170609	0.795699	0.630646	0.646627
rodent	OB↔PCx	pcx_to_ob	val	fold_4_170614	0.756742	0.571265	0.619601
rodent	OB↔PCx	pcx_to_ob	val	fold_5_170618	0.738215	0.541784	0.596179
rodent	OB↔PCx	pcx_to_ob	val	fold_6_170619	0.790389	0.622223	0.644831
rodent	OB↔PCx	pcx_to_ob	val	fold_7_170621	0.74147	0.542034	0.604727
rodent	OB↔PCx	pcx_to_ob	val	fold_8_170622	0.801733	0.641256	0.646096
rodent	CA1↔PFC	ca1_to_pfc	test	fold_0_EE.049	0.615918	0.375745	0.17451
rodent	CA1↔PFC	ca1_to_pfc	test	fold_10_GG.069	0.403088	0.160954	0.159021
rodent	CA1↔PFC	ca1_to_pfc	test	fold_11_GG.097	0.456579	0.20436	0.170653
rodent	CA1↔PFC	ca1_to_pfc	test	fold_12_GG.149	0.391748	0.150811	0.196747
rodent	CA1↔PFC	ca1_to_pfc	test	fold_1_EE.088	0.457906	0.198942	0.234715
rodent	CA1↔PFC	ca1_to_pfc	test	fold_2_EE.152	0.513813	0.261719	0.179832
rodent	CA1↔PFC	ca1_to_pfc	test	fold_3_EE.165	0.520751	0.270289	0.181117
rodent	CA1↔PFC	ca1_to_pfc	test	fold_4_EE.196	0.590369	0.337658	0.218724
rodent	CA1↔PFC	ca1_to_pfc	test	fold_5_EE.210	0.603597	0.357998	0.109269
rodent	CA1↔PFC	ca1_to_pfc	test	fold_6_FF.103	0.972906	0.886622	0.07667
rodent	CA1↔PFC	ca1_to_pfc	test	fold_7_FF.130	0.612913	0.281647	0.0812132
rodent	CA1↔PFC	ca1_to_pfc	test	fold_8_FF.167	0.823573	0.486145	0.0939641
rodent	CA1↔PFC	ca1_to_pfc	test	fold_9_GG.063	0.336597	0.107758	0.168859
rodent	CA1↔PFC	ca1_to_pfc	val	fold_0_EE.049	0.84543	0.62652	0.132907
rodent	CA1↔PFC	ca1_to_pfc	val	fold_10_GG.069	0.534472	0.266727	0.169973
rodent	CA1↔PFC	ca1_to_pfc	val	fold_11_GG.097	0.49696	0.230248	0.157847
rodent	CA1↔PFC	ca1_to_pfc	val	fold_12_GG.149	0.428021	0.182663	0.161369
rodent	CA1↔PFC	ca1_to_pfc	val	fold_1_EE.088	0.39855	0.154782	0.143705
rodent	CA1↔PFC	ca1_to_pfc	val	fold_2_EE.152	0.475436	0.224697	0.17588
rodent	CA1↔PFC	ca1_to_pfc	val	fold_3_EE.165	0.441373	0.192807	0.190045
rodent	CA1↔PFC	ca1_to_pfc	val	fold_4_EE.196	0.595814	0.30869	0.136122
rodent	CA1↔PFC	ca1_to_pfc	val	fold_5_EE.210	0.654423	0.385508	0.128947
rodent	CA1↔PFC	ca1_to_pfc	val	fold_6_FF.103	0.768047	0.574597	0.135543
rodent	CA1↔PFC	ca1_to_pfc	val	fold_7_FF.130	0.559239	0.303542	0.152362
rodent	CA1↔PFC	ca1_to_pfc	val	fold_8_FF.167	0.571756	0.31641	0.163049
rodent	CA1↔PFC	ca1_to_pfc	val	fold_9_GG.063	0.407257	0.161915	0.174469
rodent	CA1↔PFC	pfc_to_ca1	test	fold_0_EE.049	0.726835	0.522422	0.182199
rodent	CA1↔PFC	pfc_to_ca1	test	fold_10_GG.069	0.488587	0.262156	0.147603
rodent	CA1↔PFC	pfc_to_ca1	test	fold_11_GG.097	0.478604	0.229444	0.153345
rodent	CA1↔PFC	pfc_to_ca1	test	fold_12_GG.149	0.52625	0.287112	0.183428
rodent	CA1↔PFC	pfc_to_ca1	test	fold_1_EE.088	0.785042	0.594354	0.251188
rodent	CA1↔PFC	pfc_to_ca1	test	fold_2_EE.152	0.791793	0.610726	0.192149
rodent	CA1↔PFC	pfc_to_ca1	test	fold_3_EE.165	0.778891	0.593089	0.193676
rodent	CA1↔PFC	pfc_to_ca1	test	fold_4_EE.196	0.79045	0.605947	0.235353
rodent	CA1↔PFC	pfc_to_ca1	test	fold_5_EE.210	0.737917	0.536888	0.114949
rodent	CA1↔PFC	pfc_to_ca1	test	fold_6_FF.103	0.453962	0.157335	0.0979628
rodent	CA1↔PFC	pfc_to_ca1	test	fold_7_FF.130	0.605242	0.250418	0.102696
rodent	CA1↔PFC	pfc_to_ca1	test	fold_8_FF.167	0.894914	0.591825	0.116407
rodent	CA1↔PFC	pfc_to_ca1	test	fold_9_GG.063	0.554517	0.346174	0.186687
rodent	CA1↔PFC	pfc_to_ca1	val	fold_0_EE.049	0.627341	0.350631	0.145171
rodent	CA1↔PFC	pfc_to_ca1	val	fold_10_GG.069	0.656221	0.407911	0.176003
rodent	CA1↔PFC	pfc_to_ca1	val	fold_11_GG.097	0.59385	0.351433	0.16782
rodent	CA1↔PFC	pfc_to_ca1	val	fold_12_GG.149	0.603869	0.359661	0.157121
rodent	CA1↔PFC	pfc_to_ca1	val	fold_1_EE.088	0.576985	0.332077	0.146434
rodent	CA1↔PFC	pfc_to_ca1	val	fold_2_EE.152	0.730083	0.529794	0.210272
rodent	CA1↔PFC	pfc_to_ca1	val	fold_3_EE.165	0.659356	0.437135	0.191611
rodent	CA1↔PFC	pfc_to_ca1	val	fold_4_EE.196	0.558643	0.307611	0.135294
rodent	CA1↔PFC	pfc_to_ca1	val	fold_5_EE.210	0.64527	0.403468	0.151118
rodent	CA1↔PFC	pfc_to_ca1	val	fold_6_FF.103	0.497128	0.247351	0.136548
rodent	CA1↔PFC	pfc_to_ca1	val	fold_7_FF.130	0.615751	0.374929	0.152253
rodent	CA1↔PFC	pfc_to_ca1	val	fold_8_FF.167	0.724109	0.516981	0.15686
rodent	CA1↔PFC	pfc_to_ca1	val	fold_9_GG.063	0.583353	0.362511	0.168074
rodent	Amyg↔EC	amygdala_to_entorhinal_cortex	test	fold_0_S01	0.545773	0.283562	0.54484
rodent	Amyg↔EC	amygdala_to_entorhinal_cortex	test	fold_1_S02	0.524348	0.260673	0.559311
rodent	Amyg↔EC	amygdala_to_entorhinal_cortex	test	fold_2_S03	0.645769	0.399217	0.583294
rodent	Amyg↔EC	amygdala_to_entorhinal_cortex	test	fold_3_S04	0.250925	-0.0481489	0.184565
rodent	Amyg↔EC	amygdala_to_entorhinal_cortex	test	fold_4_S06	0.695283	0.469392	0.665565
rodent	Amyg↔EC	amygdala_to_entorhinal_cortex	test	fold_5_S07	0.614286	0.386671	0.519317
rodent	Amyg↔EC	amygdala_to_entorhinal_cortex	test	fold_6_S08	0.339022	-0.117003	0.307088
rodent	Amyg↔EC	amygdala_to_entorhinal_cortex	test	fold_7_S09	0.225455	-0.0300787	0.184592
rodent	Amyg↔EC	amygdala_to_entorhinal_cortex	val	fold_0_S01	0.811288	0.656365	0.539247
rodent	Amyg↔EC	amygdala_to_entorhinal_cortex	val	fold_1_S02	0.810462	0.651183	0.49165
rodent	Amyg↔EC	amygdala_to_entorhinal_cortex	val	fold_2_S03	0.829281	0.684887	0.495446
rodent	Amyg↔EC	amygdala_to_entorhinal_cortex	val	fold_3_S04	0.833191	0.689183	0.512012
rodent	Amyg↔EC	amygdala_to_entorhinal_cortex	val	fold_4_S06	0.793508	0.618768	0.449037
rodent	Amyg↔EC	amygdala_to_entorhinal_cortex	val	fold_5_S07	0.809335	0.650613	0.487653
rodent	Amyg↔EC	amygdala_to_entorhinal_cortex	val	fold_6_S08	0.850949	0.725844	0.542391
rodent	Amyg↔EC	amygdala_to_entorhinal_cortex	val	fold_7_S09	0.808531	0.652995	0.510442
rodent	Amyg↔EC	entorhinal_cortex_to_amygdala	test	fold_0_S01	0.535964	0.242273	0.534424
rodent	Amyg↔EC	entorhinal_cortex_to_amygdala	test	fold_1_S02	0.676722	0.464689	0.574052
rodent	Amyg↔EC	entorhinal_cortex_to_amygdala	test	fold_2_S03	0.683361	0.417488	0.634927
rodent	Amyg↔EC	entorhinal_cortex_to_amygdala	test	fold_3_S04	0.240007	-0.12635	0.195675
rodent	Amyg↔EC	entorhinal_cortex_to_amygdala	test	fold_4_S06	0.730267	0.527808	0.673651
rodent	Amyg↔EC	entorhinal_cortex_to_amygdala	test	fold_5_S07	0.53294	0.257224	0.448873
rodent	Amyg↔EC	entorhinal_cortex_to_amygdala	test	fold_6_S08	0.324358	-0.166371	0.293181
rodent	Amyg↔EC	entorhinal_cortex_to_amygdala	test	fold_7_S09	0.307816	0.0564245	0.24259
rodent	Amyg↔EC	entorhinal_cortex_to_amygdala	val	fold_0_S01	0.796108	0.623039	0.549289
rodent	Amyg↔EC	entorhinal_cortex_to_amygdala	val	fold_1_S02	0.766368	0.575651	0.493443
rodent	Amyg↔EC	entorhinal_cortex_to_amygdala	val	fold_2_S03	0.842225	0.708364	0.519592
rodent	Amyg↔EC	entorhinal_cortex_to_amygdala	val	fold_3_S04	0.83156	0.683371	0.57588
rodent	Amyg↔EC	entorhinal_cortex_to_amygdala	val	fold_4_S06	0.793618	0.622806	0.482388
rodent	Amyg↔EC	entorhinal_cortex_to_amygdala	val	fold_5_S07	0.803041	0.637553	0.51453
rodent	Amyg↔EC	entorhinal_cortex_to_amygdala	val	fold_6_S08	0.83727	0.702661	0.525208
rodent	Amyg↔EC	entorhinal_cortex_to_amygdala	val	fold_7_S09	0.803799	0.63953	0.527162
rodent	Amyg↔HC	amygdala_to_hippocampus	test	fold_0_S01	0.340052	0.00351946	0.180831
rodent	Amyg↔HC	amygdala_to_hippocampus	test	fold_1_S02	0.4127	0.195183	0.474185
rodent	Amyg↔HC	amygdala_to_hippocampus	test	fold_2_S03	0.120227	-0.072825	0.351002
rodent	Amyg↔HC	amygdala_to_hippocampus	test	fold_3_S04	-0.00916673	-0.391043	0.0538972
rodent	Amyg↔HC	amygdala_to_hippocampus	test	fold_4_S05	0.0312019	-0.1999	-0.0257886
rodent	Amyg↔HC	amygdala_to_hippocampus	test	fold_5_S06	0.523789	0.300511	0.588
rodent	Amyg↔HC	amygdala_to_hippocampus	test	fold_6_S07	0.305074	0.0461305	0.465063
rodent	Amyg↔HC	amygdala_to_hippocampus	test	fold_7_S08	0.0686016	-0.160681	0.11422
rodent	Amyg↔HC	amygdala_to_hippocampus	test	fold_8_S09	0.449153	0.236701	0.604795
rodent	Amyg↔HC	amygdala_to_hippocampus	val	fold_0_S01	0.662826	0.432411	0.448881
rodent	Amyg↔HC	amygdala_to_hippocampus	val	fold_1_S02	0.615349	0.384315	0.291111
rodent	Amyg↔HC	amygdala_to_hippocampus	val	fold_2_S03	0.619375	0.35758	0.293722
rodent	Amyg↔HC	amygdala_to_hippocampus	val	fold_3_S04	0.62445	0.386892	0.276372
rodent	Amyg↔HC	amygdala_to_hippocampus	val	fold_4_S05	0.666402	0.447329	0.414245
rodent	Amyg↔HC	amygdala_to_hippocampus	val	fold_5_S06	0.596638	0.347231	0.287575
rodent	Amyg↔HC	amygdala_to_hippocampus	val	fold_6_S07	0.623557	0.382574	0.328794
rodent	Amyg↔HC	amygdala_to_hippocampus	val	fold_7_S08	0.642365	0.411373	0.32739
rodent	Amyg↔HC	amygdala_to_hippocampus	val	fold_8_S09	0.612059	0.36957	0.262908
rodent	Amyg↔HC	hippocampus_to_amygdala	test	fold_0_S01	0.384834	0.0404453	0.314715
rodent	Amyg↔HC	hippocampus_to_amygdala	test	fold_1_S02	0.509929	0.284093	0.523572
rodent	Amyg↔HC	hippocampus_to_amygdala	test	fold_2_S03	0.300242	0.0623163	0.460867
rodent	Amyg↔HC	hippocampus_to_amygdala	test	fold_3_S04	0.00726413	-0.198815	0.0461308
rodent	Amyg↔HC	hippocampus_to_amygdala	test	fold_4_S05	-0.037406	-0.314985	-0.0704637
rodent	Amyg↔HC	hippocampus_to_amygdala	test	fold_5_S06	0.626412	0.38717	0.648244
rodent	Amyg↔HC	hippocampus_to_amygdala	test	fold_6_S07	0.484073	0.187817	0.457096
rodent	Amyg↔HC	hippocampus_to_amygdala	test	fold_7_S08	0.134925	-0.259816	0.140804
rodent	Amyg↔HC	hippocampus_to_amygdala	test	fold_8_S09	0.515742	0.224491	0.512565
rodent	Amyg↔HC	hippocampus_to_amygdala	val	fold_0_S01	0.680896	0.449216	0.438572
rodent	Amyg↔HC	hippocampus_to_amygdala	val	fold_1_S02	0.678769	0.447702	0.358022
rodent	Amyg↔HC	hippocampus_to_amygdala	val	fold_2_S03	0.702008	0.484428	0.383343
rodent	Amyg↔HC	hippocampus_to_amygdala	val	fold_3_S04	0.69441	0.464357	0.403248
rodent	Amyg↔HC	hippocampus_to_amygdala	val	fold_4_S05	0.727082	0.525168	0.458401
rodent	Amyg↔HC	hippocampus_to_amygdala	val	fold_5_S06	0.643394	0.395125	0.313525
rodent	Amyg↔HC	hippocampus_to_amygdala	val	fold_6_S07	0.670379	0.428879	0.362637
rodent	Amyg↔HC	hippocampus_to_amygdala	val	fold_7_S08	0.727206	0.526072	0.420864
rodent	Amyg↔HC	hippocampus_to_amygdala	val	fold_8_S09	0.681499	0.443552	0.319726
rodent	EC↔HC	entorhinal_cortex_to_hippocampus	test	fold_0_S01	0.30311	-0.102709	0.270509
rodent	EC↔HC	entorhinal_cortex_to_hippocampus	test	fold_1_S02	0.470089	0.160954	0.430296
rodent	EC↔HC	entorhinal_cortex_to_hippocampus	test	fold_2_S03	0.229854	-0.169774	0.259266
rodent	EC↔HC	entorhinal_cortex_to_hippocampus	test	fold_3_S04	0.0360606	-0.29092	0.0402313
rodent	EC↔HC	entorhinal_cortex_to_hippocampus	test	fold_4_S06	0.501726	0.205741	0.559295
rodent	EC↔HC	entorhinal_cortex_to_hippocampus	test	fold_5_S07	0.350513	0.109228	0.488643
rodent	EC↔HC	entorhinal_cortex_to_hippocampus	test	fold_6_S08	0.18019	-0.193731	0.185123
rodent	EC↔HC	entorhinal_cortex_to_hippocampus	test	fold_7_S09	-0.0527198	-0.367399	0.282983
rodent	EC↔HC	entorhinal_cortex_to_hippocampus	val	fold_0_S01	0.637588	0.401527	0.413404
rodent	EC↔HC	entorhinal_cortex_to_hippocampus	val	fold_1_S02	0.619562	0.380785	0.326358
rodent	EC↔HC	entorhinal_cortex_to_hippocampus	val	fold_2_S03	0.666324	0.442007	0.408882
rodent	EC↔HC	entorhinal_cortex_to_hippocampus	val	fold_3_S04	0.637807	0.410887	0.325862
rodent	EC↔HC	entorhinal_cortex_to_hippocampus	val	fold_4_S06	0.606084	0.368867	0.294126
rodent	EC↔HC	entorhinal_cortex_to_hippocampus	val	fold_5_S07	0.600639	0.359879	0.259203
rodent	EC↔HC	entorhinal_cortex_to_hippocampus	val	fold_6_S08	0.665691	0.445643	0.393914
rodent	EC↔HC	entorhinal_cortex_to_hippocampus	val	fold_7_S09	0.627578	0.393557	0.339057
rodent	EC↔HC	hippocampus_to_entorhinal_cortex	test	fold_0_S01	0.431989	0.152728	0.316743
rodent	EC↔HC	hippocampus_to_entorhinal_cortex	test	fold_1_S02	0.30758	0.0520354	0.47193
rodent	EC↔HC	hippocampus_to_entorhinal_cortex	test	fold_2_S03	0.240701	-0.00670728	0.339236
rodent	EC↔HC	hippocampus_to_entorhinal_cortex	test	fold_3_S04	0.0215086	-0.297835	0.0412952
rodent	EC↔HC	hippocampus_to_entorhinal_cortex	test	fold_4_S06	0.637787	0.380443	0.619377
rodent	EC↔HC	hippocampus_to_entorhinal_cortex	test	fold_5_S07	0.513117	0.237201	0.494463
rodent	EC↔HC	hippocampus_to_entorhinal_cortex	test	fold_6_S08	0.217555	-0.209016	0.236563
rodent	EC↔HC	hippocampus_to_entorhinal_cortex	test	fold_7_S09	0.253303	-0.184005	0.184517
rodent	EC↔HC	hippocampus_to_entorhinal_cortex	val	fold_0_S01	0.684283	0.444644	0.41043
rodent	EC↔HC	hippocampus_to_entorhinal_cortex	val	fold_1_S02	0.696366	0.458347	0.31771
rodent	EC↔HC	hippocampus_to_entorhinal_cortex	val	fold_2_S03	0.710734	0.486041	0.382892
rodent	EC↔HC	hippocampus_to_entorhinal_cortex	val	fold_3_S04	0.714401	0.493267	0.370994
rodent	EC↔HC	hippocampus_to_entorhinal_cortex	val	fold_4_S06	0.668724	0.420969	0.35698
rodent	EC↔HC	hippocampus_to_entorhinal_cortex	val	fold_5_S07	0.670927	0.422505	0.293451
rodent	EC↔HC	hippocampus_to_entorhinal_cortex	val	fold_6_S08	0.70675	0.491235	0.385884
rodent	EC↔HC	hippocampus_to_entorhinal_cortex	val	fold_7_S09	0.686669	0.459486	0.39185
rodent	T↔F	temporal_to_frontal	test	fold_0_ecog_s01	0.528116	0.000948841	0.525022
rodent	T↔F	temporal_to_frontal	test	fold_1_ecog_s02	0.140978	-0.149769	0.194453
rodent	T↔F	temporal_to_frontal	test	fold_2_ecog_s04	0.126023	-0.12739	0.146201
rodent	T↔F	temporal_to_frontal	test	fold_3_ecog_s05	0.483955	0.233527	0.640126
rodent	T↔F	temporal_to_frontal	test	fold_4_ecog_s06	0.416477	0.150746	0.492681
rodent	T↔F	temporal_to_frontal	val	fold_0_ecog_s01	0.59702	0.334979	0.398249
rodent	T↔F	temporal_to_frontal	val	fold_1_ecog_s02	0.674313	0.436643	0.488447
rodent	T↔F	temporal_to_frontal	val	fold_2_ecog_s04	0.649301	0.402738	0.49818
rodent	T↔F	temporal_to_frontal	val	fold_3_ecog_s05	0.563111	0.304728	0.357913
rodent	T↔F	temporal_to_frontal	val	fold_4_ecog_s06	0.549112	0.287652	0.43943
rodent	T↔F	frontal_to_temporal	test	fold_0_ecog_s01	0.516867	0.259967	0.688081
rodent	T↔F	frontal_to_temporal	test	fold_1_ecog_s02	0.107527	-0.180884	0.20291
rodent	T↔F	frontal_to_temporal	test	fold_2_ecog_s04	0.170222	-0.20501	0.158236
rodent	T↔F	frontal_to_temporal	test	fold_3_ecog_s05	0.548539	0.288646	0.723242
rodent	T↔F	frontal_to_temporal	test	fold_4_ecog_s06	0.529172	0.220337	0.575731
rodent	T↔F	frontal_to_temporal	val	fold_0_ecog_s01	0.616631	0.377874	0.411797
rodent	T↔F	frontal_to_temporal	val	fold_1_ecog_s02	0.729596	0.530229	0.532608
rodent	T↔F	frontal_to_temporal	val	fold_2_ecog_s04	0.694941	0.47583	0.538199
rodent	T↔F	frontal_to_temporal	val	fold_3_ecog_s05	0.614498	0.373503	0.382664
rodent	T↔F	frontal_to_temporal	val	fold_4_ecog_s06	0.627549	0.38714	0.474705
rodent	T↔P	temporal_to_parietal	test	fold_0_ecog_s01	0.591231	0.0802316	0.703663
rodent	T↔P	temporal_to_parietal	test	fold_1_ecog_s02	0.189097	-0.188833	0.227783
rodent	T↔P	temporal_to_parietal	test	fold_2_ecog_s05	0.590993	0.338641	0.658757
rodent	T↔P	temporal_to_parietal	test	fold_3_ecog_s06	0.276019	-0.00589674	0.323193
rodent	T↔P	temporal_to_parietal	val	fold_0_ecog_s01	0.660772	0.412209	0.555183
rodent	T↔P	temporal_to_parietal	val	fold_1_ecog_s02	0.829954	0.683767	0.683396
rodent	T↔P	temporal_to_parietal	val	fold_2_ecog_s05	0.71886	0.509409	0.561663
rodent	T↔P	temporal_to_parietal	val	fold_3_ecog_s06	0.686351	0.466349	0.580533
rodent	T↔P	parietal_to_temporal	test	fold_0_ecog_s01	0.286443	0.0837043	0.638554
rodent	T↔P	parietal_to_temporal	test	fold_1_ecog_s02	0.172416	-0.101001	0.199744
rodent	T↔P	parietal_to_temporal	test	fold_2_ecog_s05	0.456938	0.30075	0.71714
rodent	T↔P	parietal_to_temporal	test	fold_3_ecog_s06	0.476819	0.242963	0.429947
rodent	T↔P	parietal_to_temporal	val	fold_0_ecog_s01	0.589349	0.340876	0.458984
rodent	T↔P	parietal_to_temporal	val	fold_1_ecog_s02	0.71885	0.503557	0.594082
rodent	T↔P	parietal_to_temporal	val	fold_2_ecog_s05	0.579904	0.340347	0.437482
rodent	T↔P	parietal_to_temporal	val	fold_3_ecog_s06	0.627533	0.389691	0.547571
rodent	P↔F	parietal_to_frontal	test	fold_0_ecog_s00	0.0780415	-0.113986	0.0847558
rodent	P↔F	parietal_to_frontal	test	fold_1_ecog_s01	0.27068	-0.0707631	0.517719
rodent	P↔F	parietal_to_frontal	test	fold_2_ecog_s02	0.110221	-0.0643819	0.229548
rodent	P↔F	parietal_to_frontal	test	fold_3_ecog_s03	0.772361	0.553305	0.842051
rodent	P↔F	parietal_to_frontal	test	fold_4_ecog_s05	0.639821	0.351162	0.647482
rodent	P↔F	parietal_to_frontal	test	fold_5_ecog_s06	0.437319	0.158535	0.446181
rodent	P↔F	parietal_to_frontal	val	fold_0_ecog_s00	0.680947	0.459107	0.54683
rodent	P↔F	parietal_to_frontal	val	fold_1_ecog_s01	0.587889	0.300558	0.468418
rodent	P↔F	parietal_to_frontal	val	fold_2_ecog_s02	0.662039	0.425171	0.533144
rodent	P↔F	parietal_to_frontal	val	fold_3_ecog_s03	0.561834	0.319289	0.401999
rodent	P↔F	parietal_to_frontal	val	fold_4_ecog_s05	0.586911	0.330009	0.435982
rodent	P↔F	parietal_to_frontal	val	fold_5_ecog_s06	0.627285	0.384505	0.517559
rodent	P↔F	frontal_to_parietal	test	fold_0_ecog_s00	0.145303	-0.246909	0.136597
rodent	P↔F	frontal_to_parietal	test	fold_1_ecog_s01	0.578462	0.324789	0.746465
rodent	P↔F	frontal_to_parietal	test	fold_2_ecog_s02	0.168726	-0.23044	0.284241
rodent	P↔F	frontal_to_parietal	test	fold_3_ecog_s03	0.7798	0.595865	0.791653
rodent	P↔F	frontal_to_parietal	test	fold_4_ecog_s05	0.666745	0.415373	0.668914
rodent	P↔F	frontal_to_parietal	test	fold_5_ecog_s06	0.280295	-0.188917	0.388038
rodent	P↔F	frontal_to_parietal	val	fold_0_ecog_s00	0.774121	0.578519	0.639216
rodent	P↔F	frontal_to_parietal	val	fold_1_ecog_s01	0.705709	0.49783	0.578801
rodent	P↔F	frontal_to_parietal	val	fold_2_ecog_s02	0.766331	0.572025	0.639702
rodent	P↔F	frontal_to_parietal	val	fold_3_ecog_s03	0.677187	0.449193	0.526446
rodent	P↔F	frontal_to_parietal	val	fold_4_ecog_s05	0.703498	0.488689	0.560328
rodent	P↔F	frontal_to_parietal	val	fold_5_ecog_s06	0.700501	0.486431	0.570155
