## Supplemental Data 1 for "NeuroGate: waveform translation between brain regions"

variant	r2_fold1	r2_fold2	r2_fold3	r2_fold4	r2_fold5	r2_fold6	r2_fold7	r2_fold8	r2_fold9	mean_r2	delta_r2_vs_full	paired_wilcoxon_P_vs_full
full	0.4215	0.6627	0.5415	0.5262	0.4625	0.7006	0.4430	0.5778	0.3723	0.5231	+0.0000
no_adaptive	0.4006	0.6400	0.5230	0.5474	0.4736	0.6920	0.4359	0.5641	0.3543	0.5146	-0.0086	0.2031
no_film	0.4022	0.6700	0.5290	0.5114	0.4925	0.6876	0.3979	0.5904	0.3314	0.5125	-0.0106	0.2031
no_noise_aug	0.3999	0.6434	0.5304	0.5276	0.4914	0.6941	0.4009	0.5884	0.3635	0.5155	-0.0076	0.3008
no_se	0.4235	0.6684	0.5206	0.5428	0.4708	0.6859	0.4393	0.5738	0.3470	0.5191	-0.0040	0.5703
residual_none	0.3965	0.6655	0.5320	0.5277	0.4758	0.6827	0.4361	0.5727	0.3151	0.5116	-0.0115	0.1289
single_dilation	0.3578	0.6067	0.4978	0.4705	0.3938	0.6309	0.3398	0.4959	0.2699	0.4515	-0.0716	0.0039
