## Supplemental Data 2 for "NeuroGate: waveform translation between brain regions"

architecture	r2_fold1	r2_fold2	r2_fold3	r2_fold4	r2_fold5	r2_fold6	r2_fold7	r2_fold8	r2_fold9	mean_r2	SD	CV
NeuroGate	0.3721	0.6535	0.5324	0.5692	0.4534	0.6797	0.4045	0.5793	0.4079	0.5169	0.1127	0.2180
deepconvnet	0.1217	0.4049	0.0221	0.2258	-0.3561	0.5358	0.1453	0.4247	0.0357	0.1733	0.2684	1.5488
eegnet	0.1025	0.4863	0.2327	0.2816	-0.2414	0.5714	0.2632	0.4755	0.0437	0.2462	0.2542	1.0328
linear	0.2961	0.5722	0.5002	0.4276	0.1314	0.6126	0.3327	0.4817	0.0590	0.3793	0.1911	0.5039
lstm	0.1689	0.4609	0.4350	0.5787	0.1316	0.7193	0.4462	0.6150	0.0870	0.4047	0.2265	0.5597
shallowconvnet	0.1148	0.4680	0.2240	0.3386	-0.1528	0.6400	0.2831	0.4882	0.0603	0.2738	0.2443	0.8922
simplecnn	0.2116	0.5224	0.4982	0.4428	0.2515	0.6474	0.3680	0.5098	0.0690	0.3912	0.1827	0.4671
tcn	0.2752	0.5819	0.5513	0.5278	0.1877	0.7295	0.4291	0.6027	0.0807	0.4406	0.2152	0.4884
vit	0.2511	0.5558	0.5231	0.5237	-0.0141	0.6955	0.3951	0.5881	0.0792	0.3997	0.2434	0.6090
wavenet	0.1818	0.5365	0.4733	0.5341	0.0606	0.7418	0.4161	0.5613	0.0803	0.3984	0.2372	0.5953
linear_instant	0.3030	0.4251	0.4354	0.3923	0.3821	0.5309	0.3343	0.4136	0.1972	0.3793	0.0939	0.2476
ridge_instant	0.3042	0.4199	0.4354	0.3923	0.3820	0.5310	0.3344	0.4136	0.1966	0.3788	0.0937	0.2473
reduced_rank	0.3057	0.4271	0.4348	0.3923	0.3826	0.5307	0.3343	0.4137	0.1999	0.3801	0.0931	0.2448
wiener	0.2517	0.3583	0.4765	0.4246	0.3970	0.5595	0.3461	0.4413	0.1635	0.3798	0.1186	0.3122
