## Supplemental Data 3 for "NeuroGate: waveform translation between brain regions"

dataset	direction	split	n	median_model_r	median_natural_r	wilcoxon_P_model_gt_baseline
rodent/sEEG/ECoG	amygdala_to_entorhinal_cortex	test	8	0.5351	0.5321	0.02734
rodent/sEEG/ECoG	amygdala_to_entorhinal_cortex	val	8	0.8109	0.5029	0.00391
rodent/sEEG/ECoG	amygdala_to_hippocampus	test	9	0.3051	0.3510	0.95117
rodent/sEEG/ECoG	amygdala_to_hippocampus	val	9	0.6236	0.2937	0.00195
rodent/sEEG/ECoG	ca1_to_pfc	test	13	0.5208	0.1707	0.00012
rodent/sEEG/ECoG	ca1_to_pfc	val	13	0.5345	0.1578	0.00012
rodent/sEEG/ECoG	entorhinal_cortex_to_amygdala	test	8	0.5345	0.4916	0.00391
rodent/sEEG/ECoG	entorhinal_cortex_to_amygdala	val	8	0.8034	0.5224	0.00391
rodent/sEEG/ECoG	entorhinal_cortex_to_hippocampus	test	8	0.2665	0.2767	0.90234
rodent/sEEG/ECoG	entorhinal_cortex_to_hippocampus	val	8	0.6326	0.3327	0.00391
rodent/sEEG/ECoG	frontal_to_parietal	test	6	0.4294	0.5285	0.96875
rodent/sEEG/ECoG	frontal_to_parietal	val	6	0.7046	0.5745	0.01562
rodent/sEEG/ECoG	frontal_to_temporal	test	5	0.5169	0.5757	0.96875
rodent/sEEG/ECoG	frontal_to_temporal	val	5	0.6275	0.4747	0.03125
rodent/sEEG/ECoG	hippocampus_to_amygdala	test	9	0.3848	0.4571	0.63281
rodent/sEEG/ECoG	hippocampus_to_amygdala	val	9	0.6815	0.3833	0.00195
rodent/sEEG/ECoG	hippocampus_to_entorhinal_cortex	test	8	0.2804	0.3280	0.67969
rodent/sEEG/ECoG	hippocampus_to_entorhinal_cortex	val	8	0.6915	0.3769	0.00391
rodent/sEEG/ECoG	ob_to_pcx	test	9	0.7369	0.5295	0.00195
rodent/sEEG/ECoG	ob_to_pcx	val	9	0.7582	0.5773	0.00195
rodent/sEEG/ECoG	parietal_to_frontal	test	6	0.3540	0.4820	1.00000
rodent/sEEG/ECoG	parietal_to_frontal	val	6	0.6076	0.4930	0.01562
rodent/sEEG/ECoG	parietal_to_temporal	test	4	0.3717	0.5343	0.87500
rodent/sEEG/ECoG	parietal_to_temporal	val	4	0.6084	0.5033	0.06250
rodent/sEEG/ECoG	pcx_to_ob	test	9	0.7243	0.6152	0.00391
rodent/sEEG/ECoG	pcx_to_ob	val	9	0.7904	0.6448	0.00195
rodent/sEEG/ECoG	pfc_to_ca1	test	13	0.7268	0.1822	0.00012
rodent/sEEG/ECoG	pfc_to_ca1	val	13	0.6158	0.1569	0.00012
rodent/sEEG/ECoG	temporal_to_frontal	test	5	0.4165	0.4927	0.96875
rodent/sEEG/ECoG	temporal_to_frontal	val	5	0.5970	0.4394	0.03125
rodent/sEEG/ECoG	temporal_to_parietal	test	4	0.4335	0.4910	1.00000
rodent/sEEG/ECoG	temporal_to_parietal	val	4	0.7026	0.5711	0.06250
P300-EEG	central_to_frontal	test	13	0.7425	0.6573	0.00171
P300-EEG	central_to_frontal	val	13	0.7713	0.5100	0.00037
P300-EEG	central_to_occipital	test	13	0.3754	0.2841	0.00232
P300-EEG	central_to_occipital	val	13	0.3884	0.2398	0.00012
P300-EEG	central_to_parietal	test	13	0.5510	0.4751	0.04712
P300-EEG	central_to_parietal	val	13	0.5149	0.3117	0.00012
P300-EEG	central_to_temporal	test	13	0.6526	0.4590	0.00037
P300-EEG	central_to_temporal	val	13	0.6427	0.2696	0.00012
P300-EEG	frontal_to_central	test	13	0.6944	0.6329	0.13672
P300-EEG	frontal_to_central	val	13	0.7004	0.2954	0.00061
P300-EEG	frontal_to_occipital	test	13	0.2571	0.1892	0.02869
P300-EEG	frontal_to_occipital	val	13	0.2707	0.2507	0.13672
P300-EEG	frontal_to_parietal	test	13	0.4208	0.3978	0.13672
P300-EEG	frontal_to_parietal	val	13	0.4346	0.3133	0.00024
P300-EEG	frontal_to_temporal	test	13	0.5444	0.4874	0.00403
P300-EEG	frontal_to_temporal	val	13	0.5831	0.4665	0.00305
P300-EEG	occipital_to_central	test	13	0.3552	0.2505	0.10815
P300-EEG	occipital_to_central	val	13	0.3637	0.1793	0.00012
P300-EEG	occipital_to_frontal	test	13	0.3140	0.1989	0.04016
P300-EEG	occipital_to_frontal	val	13	0.4569	0.3383	0.00012
P300-EEG	occipital_to_parietal	test	13	0.4385	0.3207	0.15271
P300-EEG	occipital_to_parietal	val	13	0.4562	0.2065	0.00012
P300-EEG	occipital_to_temporal	test	13	0.4809	0.4471	0.22742
P300-EEG	occipital_to_temporal	val	13	0.5587	0.5278	0.00403
P300-EEG	parietal_to_central	test	13	0.6656	0.5990	0.04016
P300-EEG	parietal_to_central	val	13	0.6437	0.3258	0.00024
P300-EEG	parietal_to_frontal	test	13	0.5817	0.4668	0.03406
P300-EEG	parietal_to_frontal	val	13	0.6314	0.5603	0.00024
P300-EEG	parietal_to_occipital	test	13	0.5422	0.3819	0.00854
P300-EEG	parietal_to_occipital	val	13	0.5795	0.2887	0.00012
P300-EEG	parietal_to_temporal	test	13	0.6356	0.5330	0.00525
P300-EEG	parietal_to_temporal	val	13	0.6037	0.2909	0.00037
P300-EEG	temporal_to_central	test	13	0.5071	0.5188	0.27087
P300-EEG	temporal_to_central	val	13	0.4812	0.1499	0.00061
P300-EEG	temporal_to_frontal	test	13	0.5290	0.4359	0.02869
P300-EEG	temporal_to_frontal	val	13	0.5236	0.4675	0.02393
P300-EEG	temporal_to_occipital	test	13	0.3990	0.3312	0.18787
P300-EEG	temporal_to_occipital	val	13	0.4765	0.4161	0.00012
P300-EEG	temporal_to_parietal	test	13	0.4295	0.3778	0.22742
P300-EEG	temporal_to_parietal	val	13	0.3949	0.1548	0.00085
CMx7-EEG	central_to_frontal	test	12	0.8161	0.6974	0.00024
CMx7-EEG	central_to_frontal	val	12	0.8069	0.7536	0.00122
CMx7-EEG	central_to_occipital	test	12	0.4409	0.3008	0.10181
CMx7-EEG	central_to_occipital	val	12	0.4802	0.3217	0.08813
CMx7-EEG	central_to_parietal	test	12	0.6363	0.4974	0.00806
CMx7-EEG	central_to_parietal	val	12	0.6718	0.5508	0.07568
CMx7-EEG	central_to_temporal	test	12	0.7021	0.5491	0.00610
CMx7-EEG	central_to_temporal	val	12	0.7256	0.5742	0.00171
CMx7-EEG	frontal_to_central	test	12	0.7913	0.6373	0.00024
CMx7-EEG	frontal_to_central	val	12	0.8044	0.7201	0.00122
CMx7-EEG	frontal_to_occipital	test	12	0.3568	0.1438	0.00073
CMx7-EEG	frontal_to_occipital	val	12	0.4901	0.1207	0.00122
CMx7-EEG	frontal_to_parietal	test	12	0.5200	0.3085	0.00024
CMx7-EEG	frontal_to_parietal	val	12	0.5814	0.3656	0.00122
CMx7-EEG	frontal_to_temporal	test	12	0.6196	0.3658	0.00024
CMx7-EEG	frontal_to_temporal	val	12	0.6462	0.4399	0.00122
CMx7-EEG	occipital_to_central	test	12	0.3948	0.3423	0.07568
CMx7-EEG	occipital_to_central	val	12	0.4892	0.3184	0.08813
CMx7-EEG	occipital_to_frontal	test	12	0.3240	0.1923	0.00244
CMx7-EEG	occipital_to_frontal	val	12	0.4039	0.1240	0.01343
CMx7-EEG	occipital_to_parietal	test	12	0.5877	0.5091	0.06470
CMx7-EEG	occipital_to_parietal	val	12	0.6226	0.5833	0.08813
CMx7-EEG	occipital_to_temporal	test	12	0.5354	0.4101	0.03857
CMx7-EEG	occipital_to_temporal	val	12	0.5683	0.5664	0.60449
CMx7-EEG	parietal_to_central	test	12	0.7578	0.5846	0.00049
CMx7-EEG	parietal_to_central	val	12	0.7475	0.6375	0.02124
CMx7-EEG	parietal_to_frontal	test	12	0.6419	0.4101	0.00049
CMx7-EEG	parietal_to_frontal	val	12	0.6481	0.4426	0.00122
CMx7-EEG	parietal_to_occipital	test	12	0.6981	0.6208	0.00342
CMx7-EEG	parietal_to_occipital	val	12	0.6976	0.6777	0.10181
CMx7-EEG	parietal_to_temporal	test	12	0.6732	0.5819	0.00806
CMx7-EEG	parietal_to_temporal	val	12	0.6869	0.6576	0.10181
CMx7-EEG	temporal_to_central	test	12	0.6344	0.5807	0.00244
CMx7-EEG	temporal_to_central	val	12	0.6702	0.6164	0.08813
CMx7-EEG	temporal_to_frontal	test	12	0.5842	0.4207	0.00024
CMx7-EEG	temporal_to_frontal	val	12	0.6236	0.4915	0.04614
CMx7-EEG	temporal_to_occipital	test	12	0.5029	0.4588	0.39551
CMx7-EEG	temporal_to_occipital	val	12	0.5937	0.6065	0.83032
CMx7-EEG	temporal_to_parietal	test	12	0.5791	0.5559	0.15063
CMx7-EEG	temporal_to_parietal	val	12	0.6287	0.6086	0.08813
